# Refining dual RNA-seq mapping: sequential and combined approaches in host-parasite plant dynamics

**DOI:** 10.1101/2024.07.28.605052

**Authors:** Carmine Fruggiero, Gaetano Aufiero, Davide D’Angelo, Edoardo Pasolli, Nunzio D’Agostino

## Abstract

Transcriptional profiling in “host plant-parasitic plant” interactions is challenging due to the tight interface between host and parasitic plants and the percentage of homologous sequences shared. Dual RNA-seq offers a solution by enabling *in silico* separation of mixed transcripts from the interface region. However, it has to deal with issues related to multiple mapping and cross-mapping of reads in host and parasite genomes, particularly as evolutionary divergence decreases. In this paper, we evaluated the feasibility of this technique by simulating interactions between parasitic and host plants and refining the mapping process. More specifically, we merged host plant with parasitic plant transcriptomes and compared two alignment approaches: sequential mapping of reads to the two separate reference genomes and combined mapping of reads to a single concatenated genome. We considered *Cuscuta campestris* as parasitic plant and two host plants of interest such as *Arabidopsis thaliana* and *Solanum lycopersicum*. Both tested approaches achieved a mapping rate of ∼90%, with only about 1% of cross-mapping reads. This suggests the effectiveness of the method in accurately separating mixed transcripts *in silico*.

The combined approach proved slightly more accurate and less time demanding than the sequential approach. The evolutionary distance between parasitic and host plants did not significantly impact the accuracy of read assignment to their respective genomes since enough polymorphisms were present to ensure reliable differentiation. This study demonstrates the reliability of dual RNA-seq for studying host-parasite interactions within the same taxonomic kingdom, paving the way for further research into the key genes involved in plant parasitism.

**AUTHORS SUMMARY:** Host-parasite plant interactions represents an interesting biological phenomenon to investigate the complex dynamics involved. Moreover, several economically important crops are infected by parasitic plant, resulting in a significant loss of yield. The management of parasitic plant is inseparable from the deep knowledge of the phenomenon. Sophisticated technologies were developed to study these particular interactions characterized by an admixture of tissues in the region of contact between host and parasite. The main issue is represented by dividing this region to accurately distinguish host and parasite. Unfortunately, these technologies are expensive and they required experienced staff. To address this problem, we tested a bioinformatics approach useful to study the class of RNA molecules belonging to the two interacting plants without the need of an expensive and time-consuming physical separation. In more details, we conducted a case study on two different simulated interactions, testing two different approaches per interaction. As a result, we assessed this method (called dual RNA-seq) as a reliable *in silico* separation of mixed RNA sequences belonging to “host plant – parasitic plant” interaction. Moreover, sequences misassigned and/or not assigned, did not represent a significant loss of information and, both dual RNA approaches tested are equally trustworthy.
