## Supplementary material for "Refining dual RNA-seq mapping: sequential and combined approaches in host-parasite plant dynamics": S1 Table

Interaction	SequenceOrigin	Replicate	OneSideCross	TwoSideCross	TotalCrossMapping
Arabidopsis-Cuscuta	Arabidopsis	Rep1	39	57600	57639
Arabidopsis-Cuscuta	Arabidopsis	Rep2	756	1335770	1336526
Arabidopsis-Cuscuta	Arabidopsis	Rep3	294	84324	84618
Arabidopsis-Cuscuta	Cuscuta	Rep1	48495	64729	113224
Arabidopsis-Cuscuta	Cuscuta	Rep2	58147	79993	138140
Arabidopsis-Cuscuta	Cuscuta	Rep3	56618	74735	131353
Solanum-Cuscuta	Solanum	Rep1	156187	165748	321935
Solanum-Cuscuta	Solanum	Rep2	110334	121976	232310
Solanum-Cuscuta	Solanum	Rep3	129273	149853	279126
Solanum-Cuscuta	Cuscuta	Rep1	42288	40665	82953
Solanum-Cuscuta	Cuscuta	Rep2	51084	50276	101360
Solanum-Cuscuta	Cuscuta	Rep3	50082	46957	97039
