## Supplementary material for "Refining dual RNA-seq mapping: sequential and combined approaches in host-parasite plant dynamics": S2 Table

Reference genome	Replicate	Order mapping	Mapped reads	A. thaliana mapped reads	C. campestris mapped reads
A. thaliana	Replicate 1	Host; parasite	19013844	18900620 (99.4045%)	113224 ( 0.5955%)
A. thaliana	Replicate 2	Host; parasite	19720924	19582784 (99.2995%)	138140 ( 0.7005%)
A. thaliana	Replicate 3	Host; parasite	20694428	20563075 (99.3653%)	131353 ( 0.6347%)
C. campestris	Replicate 1	Host; parasite	14113749	39 ( 0.0003%)	14113710 (99.9997%)
C. campestris	Replicate 2	Host; parasite	14080490	739 ( 0.0052%)	14079751 (99.9948%)
C. campestris	Replicate 3	Host; parasite	14479566	288 ( 0.0020%)	14479278 (99.9980%)
A. thaliana	Replicate 1	Parasite; host	18891535	18843058 (99.7434%)	48477 ( 0.2566%)
A. thaliana	Replicate 2	Parasite; host	18305310	18247182 (99.6825%)	58128 ( 0.3175%)
A. thaliana	Replicate 3	Parasite; host	20535446	20478852 (99.7244%)	56594 ( 0.2756%)
C. campestris	Replicate 1	Parasite; host	14236067	57639 ( 0.4049%)	14178428 (99.5951%)
C. campestris	Replicate 2	Parasite; host	15496252	1336526 ( 8.6248%)	14159726 (91.3752%)
C. campestris	Replicate 3	Parasite; host	14638652	84618 ( 0.5780%)	14554034 (99.4220%)
