## Supplementary material for "Refining dual RNA-seq mapping: sequential and combined approaches in host-parasite plant dynamics": S3 Table

Reference genome	Replicate	Order mapping	Mapped reads	S. lycopersicum mapped reads	C. campestris mapped reads
S. lycopersicum	Replicate 1	Host; parasite	35901311	35818358 (99.77%)	82953 ( 0.23%)
S. lycopersicum	Replicate 2	Host; parasite	35666032	35564672 (99.72%)	101360 ( 0.28%)
S. lycopersicum	Replicate 3	Host; parasite	40998162	40901123 (99.76%)	97039 ( 0.24%)
C. campestris	Replicate 1	Host; parasite	14294028	156334 ( 1.09%)	14137694 (98.91%)
C. campestris	Replicate 2	Host; parasite	14219604	110439 ( 0.78%)	14109165 (99.22%)
C. campestris	Replicate 3	Host; parasite	14636927	129337 ( 0.88%)	14507590 (99.12%)
S. lycopersicum	Replicate 1	Parasite; host	35695469	35652944 (99.88%)	42525 ( 0.12%)
S. lycopersicum	Replicate 2	Parasite; host	35494027	35442951 (99.86%)	51076 ( 0.14%)
S. lycopersicum	Replicate 3	Parasite; host	40801144	40751577 (99.88%)	49567 ( 0.12%)
C. campestris	Replicate 1	Parasite; host	14500240	321935 ( 2.22%)	14178305 (97.78%)
C. campestris	Replicate 2	Parasite; host	14391747	232310 ( 1.61%)	14159437 (98.39%)
C. campestris	Replicate 3	Parasite; host	14833676	279126 ( 1.88%)	14554550 (98.12%)
