## Supplementary material for "Refining dual RNA-seq mapping: sequential and combined approaches in host-parasite plant dynamics": S4 Table

Interaction	SequenceOrigin	Replicate	OneSideCross	TwoSideCross	TotalCrossMapping
Arabidopsis-Cuscuta	Arabidopsis	Rep1	128	730	858
Arabidopsis-Cuscuta	Arabidopsis	Rep2	1517	12249	13766
Arabidopsis-Cuscuta	Arabidopsis	Rep3	772	1390	2162
Arabidopsis-Cuscuta	Cuscuta	Rep1	3065	979	4044
Arabidopsis-Cuscuta	Cuscuta	Rep2	5187	1334	6521
Arabidopsis-Cuscuta	Cuscuta	Rep3	5147	1441	6588
Solanum-Cuscuta	Solanum	Rep1	241173	6468	247641
Solanum-Cuscuta	Solanum	Rep2	169824	4408	174232
Solanum-Cuscuta	Solanum	Rep3	201261	5676	206937
Solanum-Cuscuta	Cuscuta	Rep1	3345	1724	5069
Solanum-Cuscuta	Cuscuta	Rep2	5634	2592	8226
Solanum-Cuscuta	Cuscuta	Rep3	5650	2631	8281
