## Supplementary material for "Refining dual RNA-seq mapping: sequential and combined approaches in host-parasite plant dynamics": S5 Table

Reference genome	Replicate	Unambiguously mapped reads	Host mapped reads	Parasite mapped reads
A. thaliana	Replicate 1	18902574	18899509 (99.984%)	3065 ( 0.016%)
A. thaliana	Replicate 2	19573198	19568011 (99.973%)	5187 ( 0.027%)
A. thaliana	Replicate 3	20565759	20560612 (99.975%)	5147 ( 0.025%)
C. campestris	Replicate 1	14176961	128 ( 0.001%)	14176833 (99.999%)
C. campestris	Replicate 2	14158715	1517 ( 0.011%)	14157198 (99.989%)
C. campestris	Replicate 3	14552459	772 ( 0.005%)	14551687 (99.995%)
S. lycopersicum	Replicate 1	35713672	35710327 (99.991%)	3345 ( 0.009%)
S. lycopersicum	Replicate 2	35504641	35499007 (99.984%)	5634 ( 0.016%)
S. lycopersicum	Replicate 3	40837378	40831728 (99.986%)	5650 ( 0.014%)
C. campestris	Replicate 1	14415956	241173 ( 1.673%)	14174783 (98.327%)
C. campestris	Replicate 2	14324477	169824 ( 1.186%)	14154653 (98.814%)
C. campestris	Replicate 3	14750971	201261 ( 1.364%)	14549710 (98.636%)
