## Supplementary material for "Refining dual RNA-seq mapping: sequential and combined approaches in host-parasite plant dynamics": S6 Table

Interaction	Reference.genome	Labeled.reads	Replicate	Library	Input.reads	Uniquely.mapped	Multiple.mapped	Unmapped
Arabidopsis-Cuscuta	A. thaliana	S-FNh2	Replicate 1	SRR22559142	39	3 (7.7%)	25 (64.1%)	11 (28.2%)
Arabidopsis-Cuscuta	A. thaliana	S-FNh2	Replicate 2	SRR22559143	739	75 (10.1%)	98 (13.3%)	566 (76.6%)
Arabidopsis-Cuscuta	A. thaliana	S-FNh2	Replicate 3	SRR22559144	288	67 (23.3%)	136 (47.2%)	85 (29.5%)
Arabidopsis-Cuscuta	C. campestris	S-FNp2	Replicate 1	SRR12763776	48477	64 (0.1%)	821 (1.7%)	47592 (98.2%)
Arabidopsis-Cuscuta	C. campestris	S-FNp2	Replicate 2	SRR12763787	58128	110 (0.9%)	748 (1.3%)	57270(89.9%)
Arabidopsis-Cuscuta	C. campestris	S-FNp2	Replicate 3	SRR12763788	56594	82 (0.1%)	1166 (2.1%)	55346 (97.8%)
Solanum-Cuscuta	S. lycopersicum	S-FNh2	Replicate 1	SRR25558913	156334	74898 (47.9%)	18183 (11.6%)	63253 (40.5%)
Solanum-Cuscuta	S. lycopersicum	S-FNh2	Replicate 2	SRR25558914	110439	54383 (49.2%)	12370 (11.2%)	43686 (39.6%)
Solanum-Cuscuta	S. lycopersicum	S-FNh2	Replicate 3	SRR25558915	129337	63779 (49.3%)	13338 (10.3%)	52220 (40.4%)
Solanum-Cuscuta	C. campestris	S-FNp2	Replicate 1	SRR12763776	42525	60 (0.1%)	839 (2.0%)	41626 (97.9%)
Solanum-Cuscuta	C. campestris	S-FNp2	Replicate 2	SRR12763787	51076	107 (0.2%)	911 (1.8%)	50058 (98.0%)
Solanum-Cuscuta	C. campestris	S-FNp2	Replicate 3	SRR12763788	49567	82 (0.2%)	749 (1.5%)	48736 (98.3%)
