## Supplementary material for "Refining dual RNA-seq mapping: sequential and combined approaches in host-parasite plant dynamics": S7 Table

Interaction	Reference.genome	Labeled.reads	Replicate	Library	Input.reads	Uniquely.mapped	Multiple.mapped	Unmapped
Arabidopsis-Cuscuta	A. thaliana	C-FNh	Replicate 1	SRR22559142	128	44 (34.4%)	78 (60.9%)	6 (4.7%)
Arabidopsis-Cuscuta	A. thaliana	C-FNh	Replicate 2	SRR22559143	1517	549 (36.2%)	599 (39.5%)	369 (24.3%)
Arabidopsis-Cuscuta	A. thaliana	C-FNh	Replicate 3	SRR22559144	772	297 (38.5%)	404 (52.3%)	71 (9.2%)
Arabidopsis-Cuscuta	C. campestris	C-FNp	Replicate 1	SRR12763776	3065	477 (15.6%)	21 (0.7%)	2567 (83.8%)
Arabidopsis-Cuscuta	C. campestris	C-FNp	Replicate 2	SRR12763787	5187	780 (15.0%)	43 (0.8%)	4364 (84.1%)
Arabidopsis-Cuscuta	C. campestris	C-FNp	Replicate 3	SRR12763788	5147	713 (13.9%)	37 (0.7%)	4397 (85.4%)
Solanum-Cuscuta	S. lycopersicum	C-FNh	Replicate 1	SRR25558913	241173	147538 (61.2%)	37029 (15.4%)	56606 (23.5%)
Solanum-Cuscuta	S. lycopersicum	C-FNh	Replicate 2	SRR25558914	169824	104429 (61.5%)	25480 (15.0%)	39915 (23.5%)
Solanum-Cuscuta	S. lycopersicum	C-FNh	Replicate 3	SRR25558915	201261	125992 (62.6)	28100 (14.0%)	47169 (23.4%)
Solanum-Cuscuta	C. campestris	C-FNp	Replicate 1	SRR12763776	3345	526 (15.7%)	32 (1.0%)	2787 (83.3%)
Solanum-Cuscuta	C. campestris	C-FNp	Replicate 2	SRR12763787	5634	865 (15.4%)	42 (0.7%)	4727 (83.9%)
Solanum-Cuscuta	C. campestris	C-FNp	Replicate 3	SRR12763788	5650	818 (14.5%)	44 (0.8%)	4788 (84.7%)
