## Supplementary material for "Refining dual RNA-seq mapping: sequential and combined approaches in host-parasite plant dynamics": S8 Table

Chr	Parent	Product
A. thaliana chloroplast (NC_000932.1)	ArthCr086	16S ribosomal RNA
A. thaliana chloroplast (NC_000932.1)	ArthCr088	16S ribosomal RNA
A. thaliana chloroplast (NC_000932.1)	ArthCr087	23S ribosomal RNA
A. thaliana chloroplast (NC_000932.1)	ArthCr089	23S ribosomal RNA
A. thaliana chloroplast (NC_000932.1)	ArthCr091	5S ribosomal RNA
A. thaliana chloroplast (NC_000932.1)	ArthCp068	NADH dehydrogenase subunit 2
A. thaliana chloroplast (NC_000932.1)	ArthCp086	NADH dehydrogenase subunit 2
A. thaliana chromosome 1 (NC_003070.9)	AT1G28710	Nucleotide-diphospho-sugar transferase family protein
A. thaliana chromosome 1 (NC_003070.9)	AT1G28720	tRNA-Pro
A. thaliana chromosome 2 (NC_003071.7)	AT2G01010	18S ribosomal RNA
A. thaliana chromosome 2 (NC_003071.7)	AT2G01020	5S ribosomal RNA
A. thaliana chromosome 2 (NC_003071.7)	AT2G03865	uncharacterized misc_RNA
A. thaliana chromosome 2 (NC_003071.7)	AT2G03875	uncharacterized misc_RNA
A. thaliana chromosome 2 (NC_003071.7)	AT2G01180	phosphatidic acid phosphatase 1
A. thaliana chromosome 2 (NC_003071.7)	AT2G01275	RING/FYVE/PHD zinc finger superfamily protein
A. thaliana chromosome 2 (NC_003071.7)	AT2G01275	RING/FYVE/PHD zinc finger superfamily protein_142610
A. thaliana chromosome 2 (NC_003071.7)	AT2G01570	GRAS family transcription factor family protein
A. thaliana chromosome 2 (NC_003071.7)	AT2G01820	Leucine-rich repeat protein kinase family protein
A. thaliana chromosome 2 (NC_003071.7)	AT2G20410	RNA-binding ASCH domain protein
A. thaliana chromosome 2 (NC_003071.7)	AT2G07733	pseudogene of NADH dehydrogenase 2B~AT2G07733.1
A. thaliana chromosome 2 (NC_003071.7)	AT2G07709	pseudogene of NADH dehydrogenase subunit 7~AT2G07709.1
A. thaliana chromosome 2 (NC_003071.7)	AT2G07717	pseudogene of NADH dehydrogenase subunit 4~AT2G07717.1
A. thaliana chromosome 2 (NC_003071.7)	AT2G07731	pseudogene of NADH dehydrogenase 6~AT2G07731.1
A. thaliana chromosome 2 (NC_003071.7)	AT2G07711	pseudogene of NADH dehydrogenase 5B~AT2G07711.1
A. thaliana chromosome 3 (NC_003074.8)	AT3G33075	uncharacterized proteintrue_13640060
A. thaliana chromosome 3 (NC_003074.8)	AT3G41768	18S ribosomal RNA
A. thaliana chromosome 3 (NC_003074.8)	AT3G06365	uncharacterized misc_RNA
A. thaliana chromosome 3 (NC_003074.8)	AT3G33136	uncharacterized proteintrue_13934223
A. thaliana chromosome 3 (NC_003074.8)	AT3G39230	uncharacterized proteintrue_14160795
A. thaliana chromosome 3 (NC_003074.8)	AT3G42260	uncharacterized proteintrue_14440090
A. thaliana chromosome 3 (NC_003074.8)	AT3G57765	U2.3%3B snRNA
A. thaliana chromosome 3 (NC_003074.8)	AT3G57770	Protein kinase superfamily protein_21397542
A. thaliana chromosome 3 (NC_003074.8)	AT3G42650	uncharacterized proteintrue_14739356
A. thaliana chromosome 4 (NC_003075.7)	AT4G37930	serine transhydroxymethyltransferase 1
A. thaliana chromosome 5 (NC_003076.8)	AT5G56030	heat shock protein 81-2
A. thaliana chromosome 5 (NC_003076.8)	AT5G60390	GTP binding Elongation factor Tu family protein
A. thaliana chromosome 5 (NC_003076.8)	AT5G61455	U2.7%3B snRNA
A. thaliana chromosome 5 (NC_003076.8)	AT5G44635	minichromosome maintenance (MCM2/3/5) family protein
A. thaliana ecotype Col-0 mitochondrion (NC_037304.1)	DA397_mgr02	18S ribosomal RNA
A. thaliana ecotype Col-0 mitochondrion (NC_037304.1)	DA397_mgr01	26S ribosomal RNA
A. thaliana ecotype Col-0 mitochondrion (NC_037304.1)	GeneID:38088376	cosRNA M127
A. thaliana ecotype Col-0 mitochondrion (NC_037304.1)	GeneID:38088290	cosRNA M198
A. thaliana ecotype Col-0 mitochondrion (NC_037304.1)	GeneID:38088291	cosRNA M120
A. thaliana ecotype Col-0 mitochondrion (NC_037304.1)	GeneID:38088391	cosRNA M197
A. thaliana ecotype Col-0 mitochondrion (NC_037304.1)	GeneID:38088298	cosRNA M36
A. thaliana ecotype Col-0 mitochondrion (NC_037304.1)	GeneID:38088302	cosRNA M42
A. thaliana ecotype Col-0 mitochondrion (NC_037304.1)	DA397_mgp30	cosRNA M15
A. thaliana ecotype Col-0 mitochondrion (NC_037304.1)	GeneID:38088395	cosRNA M29
A. thaliana ecotype Col-0 mitochondrion (NC_037304.1)	DA397_mgp28	cosRNA M93
A. thaliana ecotype Col-0 mitochondrion (NC_037304.1)	GeneID:38088417	cosRNA M166
A. thaliana ecotype Col-0 mitochondrion (NC_037304.1)	DA397_mgp37	cosRNA M75
A. thaliana ecotype Col-0 mitochondrion (NC_037304.1)	GeneID:38088375	cosRNA M128
A. thaliana ecotype Col-0 mitochondrion (NC_037304.1)	GeneID:38088423	cosRNA M44
A. thaliana ecotype Col-0 mitochondrion (NC_037304.1)	DA397_mgp38	NADH dehydrogenase subunit 9
A. thaliana ecotype Col-0 mitochondrion (NC_037304.1)	DA397_mgp02	cytochrome c biogenesis B
A. thaliana ecotype Col-0 mitochondrion (NC_037304.1)	DA397_mgp31	NADH dehydrogenase subunit 2
A. thaliana ecotype Col-0 mitochondrion (NC_037304.1)	DA397_mgp12	cytochrome c biogenesis FN2
A. thaliana ecotype Col-0 mitochondrion (NC_037304.1)	DA397_mgp03	ATPase subunit 4
