## Supplementary material for "Refining dual RNA-seq mapping: sequential and combined approaches in host-parasite plant dynamics": S9 Table

Chr	Parent	Product
S. lycopersicum chloroplast (NC_007898.3)	LyesC2t021	tRNA-Leu
S. lycopersicum chloroplast (NC_007898.3)	LyesC2r001	16S ribosomal RNA
S. lycopersicum chloroplast (NC_007898.3)	LyesC2r002	23S ribosomal RNA
S. lycopersicum chloroplast (NC_007898.3)	LyesC2p069	photosystem I P700 apoprotein A1
S. lycopersicum chloroplast (NC_007898.3)	LyesC2p053	photosystem II cytochrome b559 beta subunit
S. lycopersicum chloroplast (NC_007898.3)	LyesC2p084	ATP synthase CF1 alpha subunit
S. lycopersicum chloroplast (NC_007898.3)	LyesC2p062	ATP synthase CF1 beta subunit
S. lycopersicum chloroplast (NC_007898.3)	LyesC2p047	ribosomal protein S18
S. lycopersicum chloroplast (NC_007898.3)	LyesC2p007	ribosomal protein S7
S. lycopersicum chloroplast (NC_007898.3)	LyesC2p070	photosystem I P700 apoprotein A2
S. lycopersicum chromosome 1 (NC_015438.3)	LOC101255723	microtubule-associated protein 70-2-like%2C
S. lycopersicum chromosome 1 (NC_015438.3)	LOC101266854	digalactosyldiacylglycerol synthase 1%2C chloroplastic-like
S. lycopersicum chromosome 1 (NC_015438.3)	LOC101055539	Hop-interacting protein THI140
S. lycopersicum chromosome 1 (NC_015438.3)	LOC101248602	7-dehydrocholesterol reductase
S. lycopersicum chromosome 1 (NC_015438.3)	LOC101253713	uncharacterized LOC101253713
S. lycopersicum chromosome 1 (NC_015438.3)	LOC112940845	5.8S ribosomal RNA
S. lycopersicum chromosome 1 (NC_015438.3)	LOC101257502	importin subunit alpha-2%2C
S. lycopersicum chromosome 1 (NC_015438.3)	LOC100736538	mitogen-activated protein kinase 13%2C
S. lycopersicum chromosome 1 (NC_015438.3)	LOC101261746	DNA-directed RNA polymerase I subunit 2%2C
S. lycopersicum chromosome 1 (NC_015438.3)	LOC101267059	eukaryotic translation initiation factor 3 subunit B
S. lycopersicum chromosome 1 (NC_015438.3)	LOC101268226	transcription factor UNE10
S. lycopersicum chromosome 1 (NC_015438.3)	LOC101246962	NAD-dependent malic enzyme 59 kDa isoform%2C mitochondrial
S. lycopersicum chromosome 1 (NC_015438.3)	LOC101253532	C-terminal binding protein AN
S. lycopersicum chromosome 1 (NC_015438.3)	LOC101262050	ubiquitin-60S ribosomal protein L40
S. lycopersicum chromosome 1 (NC_015438.3)	LOC101250341	proline--tRNA ligase%2C chloroplastic/mitochondrial
S. lycopersicum chromosome 1 (NC_015438.3)	LOC101248142	uncharacterized LOC101248142
S. lycopersicum chromosome 1 (NC_015438.3)	LOC101262960	topless-related protein 3%2C
S. lycopersicum chromosome 1 (NC_015438.3)	LOC101249410	ADP-ribosylation factor 1%2C
S. lycopersicum chromosome 1 (NC_015438.3)	LOC101262258	probable receptor-like protein kinase At5g18500%2C
S. lycopersicum chromosome 1 (NC_015438.3)	LOC101268807	flap endonuclease 1%2C
S. lycopersicum chromosome 1 (NC_015438.3)	Rab1B	small GTP-binding protein%2C
S. lycopersicum chromosome 1 (NC_015438.3)	Rab1B	small GTP-binding protein
S. lycopersicum chromosome 1 (NC_015438.3)	LOC101265073	shaggy-related protein kinase kappa%2C
S. lycopersicum chromosome 1 (NC_015438.3)	LOC101265681	stromal 70 kDa heat shock-related protein%2C chloroplastic
S. lycopersicum chromosome 1 (NC_015438.3)	LOC101255143	ankyrin repeat domain-containing protein 2B
S. lycopersicum chromosome 1 (NC_015438.3)	LOC101248429	endoplasmic reticulum-Golgi intermediate compartment protein 3
S. lycopersicum chromosome 1 (NC_015438.3)	LOC101267066	gamma-glutamyl peptidase 5
S. lycopersicum chromosome 1 (NC_015438.3)	LOC101263943	coatomer subunit gamma
S. lycopersicum chromosome 1 (NC_015438.3)	LOC101267748	SUMO-activating enzyme subunit 2%2C
S. lycopersicum chromosome 1 (NC_015438.3)	LOC101268622	tRNA-dihydrouridine(47) synthase [NAD(P)(+)]-like
S. lycopersicum chromosome 1 (NC_015438.3)	LOC101244534	PCI superfamily protein
S. lycopersicum chromosome 1 (NC_015438.3)	LOC101257812	alpha-1%2C3-mannosyl-glycoprotein 2-beta-N-acetylglucosaminyltransferase%2C
S. lycopersicum chromosome 1 (NC_015438.3)	LOC101263540	callose synthase 9
S. lycopersicum chromosome 1 (NC_015438.3)	LOC101263837	callose synthase 3-like%2C
S. lycopersicum chromosome 1 (NC_015438.3)	LOC101258397	COP9 signalosome complex subunit 2
S. lycopersicum chromosome 1 (NC_015438.3)	LOC101252107	serrate RNA effector molecule
S. lycopersicum chromosome 1 (NC_015438.3)	LOC112940756	5S ribosomal RNA
S. lycopersicum chromosome 1 (NC_015438.3)	LOC101257698	CTP synthase%2C
S. lycopersicum chromosome 1 (NC_015438.3)	LOC101246863	cellulose synthase A catalytic subunit 3 [UDP-forming]
S. lycopersicum chromosome 1 (NC_015438.3)	HDR	4-hydroxy-3-methylbut-2-enyl diphosphate reductase
S. lycopersicum chromosome 1 (NC_015438.3)	LOC101265778	phosphatidylinositol/phosphatidylcholine transfer protein SFH8
S. lycopersicum chromosome 1 (NC_015438.3)	LOC101250243	ADP-ribosylation factor 2
S. lycopersicum chromosome 1 (NC_015438.3)	LOC101252106	UDP-galactose/UDP-glucose transporter 3
S. lycopersicum chromosome 1 (NC_015438.3)	LOC101253117	ruBisCO large subunit-binding protein subunit beta%2C chloroplastic
S. lycopersicum chromosome 1 (NC_015438.3)	LOC101260571	histone H3.2-like
S. lycopersicum chromosome 1 (NC_015438.3)	LOC101245796	ATP-dependent helicase BRM%2C
S. lycopersicum chromosome 1 (NC_015438.3)	LOC101267560	E3 ubiquitin-protein ligase KEG
S. lycopersicum chromosome 1 (NC_015438.3)	LOC101247163	elongation factor 1-delta 1%2C
S. lycopersicum chromosome 1 (NC_015438.3)	LeMA-1	26S protease regulatory subunit 6A homolog
S. lycopersicum chromosome 1 (NC_015438.3)	LOC101244419	zinc finger matrin-type protein 2%2C
S. lycopersicum chromosome 1 (NC_015438.3)	LOC101244419	zinc finger matrin-type protein 2
S. lycopersicum chromosome 1 (NC_015438.3)	TRNAP-CGG	tRNA-Pro
S. lycopersicum chromosome 1 (NC_015438.3)	TRNAP-CGG-2	tRNA-Pro
S. lycopersicum chromosome 1 (NC_015438.3)	TRNAP-CGG-3	tRNA-Pro
S. lycopersicum chromosome 1 (NC_015438.3)	TRNAP-CGG-4	tRNA-Pro
S. lycopersicum chromosome 1 (NC_015438.3)	LOC101245293	dihydrolipoyl dehydrogenase 2%2C chloroplastic
S. lycopersicum chromosome 1 (NC_015438.3)	LOC101268620	serine/threonine-protein kinase SRK2E%2C
S. lycopersicum chromosome 10 (NC_015447.3)	LOC101249122	nuclear cap-binding protein subunit 1
S. lycopersicum chromosome 10 (NC_015447.3)	TRNAF-GAA-22	tRNA-Phe
S. lycopersicum chromosome 10 (NC_015447.3)	LOC101253324	ras-related protein RABB1c
S. lycopersicum chromosome 10 (NC_015447.3)	LOC101245103	pre-mRNA-splicing factor syf2%2C
S. lycopersicum chromosome 10 (NC_015447.3)	LOC101245103	pre-mRNA-splicing factor syf2
S. lycopersicum chromosome 10 (NC_015447.3)	LOC101251637	DNA-directed RNA polymerase III subunit 2%2C
S. lycopersicum chromosome 10 (NC_015447.3)	LOC101266576	transcription initiation factor IIB-2%2C
S. lycopersicum chromosome 10 (NC_015447.3)	LOC101252540	transcription initiation factor IIB-2
S. lycopersicum chromosome 10 (NC_015447.3)	LOC101254347	thioredoxin reductase NTRC
S. lycopersicum chromosome 10 (NC_015447.3)	Tom52	actin
S. lycopersicum chromosome 10 (NC_015447.3)	LOC101268442	casein kinase 1-like protein HD16%2C
S. lycopersicum chromosome 10 (NC_015447.3)	LOC101254437	uncharacterized LOC101254437
S. lycopersicum chromosome 10 (NC_015447.3)	LOC101256436	40S ribosomal protein S14-2
S. lycopersicum chromosome 10 (NC_015447.3)	LOC101253952	tubulin beta-2 chain
S. lycopersicum chromosome 10 (NC_015447.3)	LOC101254748	mitochondrial import inner membrane translocase subunit TIM14-1
S. lycopersicum chromosome 10 (NC_015447.3)	hsc70-2	heat shock cognate 70 kDa protein 2
S. lycopersicum chromosome 10 (NC_015447.3)	LOC101250168	polygalacturonate 4-alpha-galacturonosyltransferase
S. lycopersicum chromosome 10 (NC_015447.3)	LOC101253033	histone acetyltransferase GCN5%2C
S. lycopersicum chromosome 10 (NC_015447.3)	RPS25	ribosomal protein S25
S. lycopersicum chromosome 10 (NC_015447.3)	LOC101256637	DNA polymerase delta catalytic subunit
S. lycopersicum chromosome 10 (NC_015447.3)	ER69	5-methyltetrahydropteroyltriglutamate--homocysteine methyltransferase
S. lycopersicum chromosome 10 (NC_015447.3)	ER69	5-methyltetrahydropteroyltriglutamate--homocysteine methyltransferase%2C
S. lycopersicum chromosome 10 (NC_015447.3)	LOC101245012	S-adenosylmethionine synthase 3-like
S. lycopersicum chromosome 10 (NC_015447.3)	LOC101252449	40S ribosomal protein S23
S. lycopersicum chromosome 10 (NC_015447.3)	TRNAP-CGG-6	tRNA-Pro
S. lycopersicum chromosome 10 (NC_015447.3)	LOC101256039	polyubiquitin
S. lycopersicum chromosome 10 (NC_015447.3)	LOC101267272	cytochrome c oxidase copper chaperone 1-like%2C
S. lycopersicum chromosome 10 (NC_015447.3)	cTPT	triose phosphate/phosphate translocator%2C chloroplastic
S. lycopersicum chromosome 10 (NC_015447.3)	LOC101263060	ribose-phosphate pyrophosphokinase 1%2C
S. lycopersicum chromosome 10 (NC_015447.3)	LOC101267068	NADH dehydrogenase [ubiquinone] iron-sulfur protein 8%2C mitochondrial
S. lycopersicum chromosome 10 (NC_015447.3)	LOC101252935	calcium-dependent protein kinase 4%2C
S. lycopersicum chromosome 11 (NC_015448.3)	LOC101255850	GDT1-like protein 3
S. lycopersicum chromosome 11 (NC_015448.3)	LOC112940382	5.8S ribosomal RNA
S. lycopersicum chromosome 11 (NC_015448.3)	LOC112940417	5.8S ribosomal RNA
S. lycopersicum chromosome 11 (NC_015448.3)	LOC104644593	uncharacterized LOC104644593
S. lycopersicum chromosome 11 (NC_015448.3)	LOC112940383	28S ribosomal RNA
S. lycopersicum chromosome 11 (NC_015448.3)	LOC101253748	kinesin-like protein KIN-7D%2C mitochondrial%2C
S. lycopersicum chromosome 11 (NC_015448.3)	LOC101260396	DNA replication licensing factor MCM2
S. lycopersicum chromosome 11 (NC_015448.3)	LOC101262684	ribosomal protein S12%2C mitochondrial
S. lycopersicum chromosome 11 (NC_015448.3)	LOC101265892	vacuolar protein sorting-associated protein 41 homolog
S. lycopersicum chromosome 11 (NC_015448.3)	LOC101247099	protein TIC 100
S. lycopersicum chromosome 11 (NC_015448.3)	LOC101251648	histone deacetylase 9
S. lycopersicum chromosome 11 (NC_015448.3)	LOC101253156	peptidyl-prolyl cis-trans isomerase CYP71
S. lycopersicum chromosome 11 (NC_015448.3)	LOC101256841	NF-kappa-B-activating protein
S. lycopersicum chromosome 11 (NC_015448.3)	LOC101243958	calmodulin 4
S. lycopersicum chromosome 11 (NC_015448.3)	LOC101256147	pyruvate kinase 1%2C cytosolic-like%2C
S. lycopersicum chromosome 11 (NC_015448.3)	LOC101246780	O-fucosyltransferase family protein%2C
S. lycopersicum chromosome 11 (NC_015448.3)	LOC101259801	ras-related protein RABA5a%2C
S. lycopersicum chromosome 11 (NC_015448.3)	LOC101264480	dihydrolipoyllysine-residue acetyltransferase component 5 of pyruvate dehydrogenase complex%2C chloroplastic
S. lycopersicum chromosome 11 (NC_015448.3)	LOC112940391	5.8S ribosomal RNA
S. lycopersicum chromosome 11 (NC_015448.3)	LOC101265610	syndetin%2C
S. lycopersicum chromosome 11 (NC_015448.3)	LOC101264178	protein TPLATE
S. lycopersicum chromosome 11 (NC_015448.3)	ARF4	auxin response factor 4
S. lycopersicum chromosome 11 (NC_015448.3)	HDS	4-hydroxy-3-methylbut-2-en-1-yl diphosphate synthase%2C
S. lycopersicum chromosome 11 (NC_015448.3)	LOC101265798	cell division cycle protein 48 homolog%2C
S. lycopersicum chromosome 11 (NC_015448.3)	LOC101256340	probable complex I intermediate-associated protein 30%2C
S. lycopersicum chromosome 11 (NC_015448.3)	LOC101268826	replication factor C subunit 2
S. lycopersicum chromosome 11 (NC_015448.3)	LOC101256545	phosphoinositide phosphatase SAC1
S. lycopersicum chromosome 11 (NC_015448.3)	LOC112940394	5.8S ribosomal RNA
S. lycopersicum chromosome 11 (NC_015448.3)	MAPKKKe	MAP3K epsilon protein kinase%2C
S. lycopersicum chromosome 11 (NC_015448.3)	MAPKKKe	MAP3K epsilon protein kinase
S. lycopersicum chromosome 11 (NC_015448.3)	LOC109118967	ribosomal protein S14%2C mitochondrial
S. lycopersicum chromosome 12 (NC_015449.3)	LOC101266099	splicing factor U2af large subunit B%2C
S. lycopersicum chromosome 12 (NC_015449.3)	LOC101245436	polypyrimidine tract-binding protein homolog 3
S. lycopersicum chromosome 12 (NC_015449.3)	LOC101245924	general negative regulator of transcription subunit 3%2C
S. lycopersicum chromosome 12 (NC_015449.3)	LOC101260909	actin-related protein 4
S. lycopersicum chromosome 12 (NC_015449.3)	CD4B	ATP-dependent protease
S. lycopersicum chromosome 12 (NC_015449.3)	LOC101246802	homeobox-leucine zipper protein ATHB-15
S. lycopersicum chromosome 12 (NC_015449.3)	LOC101251658	ubiquitin carboxyl-terminal hydrolase 6
S. lycopersicum chromosome 12 (NC_015449.3)	LOC112939957	U6 spliceosomal RNA
S. lycopersicum chromosome 12 (NC_015449.3)	LOC101268171	exocyst complex component SEC3A
S. lycopersicum chromosome 12 (NC_015449.3)	LOC101268752	ATP-dependent 6-phosphofructokinase 3-like%2C
S. lycopersicum chromosome 12 (NC_015449.3)	LOC101261210	troponin T%2C fast skeletal muscle
S. lycopersicum chromosome 12 (NC_015449.3)	LOC101247506	S-adenosylmethionine synthase 2
S. lycopersicum chromosome 12 (NC_015449.3)	LOC101248858	ubiquitin-40S ribosomal protein S27a-like%2C
S. lycopersicum chromosome 12 (NC_015449.3)	LOC101246230	ADP-ribosylation factor 2%2C
S. lycopersicum chromosome 12 (NC_015449.3)	LOC101256573	PH%2C RCC1 and FYVE domains-containing protein 1%2C
S. lycopersicum chromosome 12 (NC_015449.3)	LOC101259027	cytochrome B5-like protein%2C
S. lycopersicum chromosome 12 (NC_015449.3)	HO1	heme oxygenase 1
S. lycopersicum chromosome 12 (NC_015449.3)	LOC101259713	60S ribosomal protein L11-1
S. lycopersicum chromosome 12 (NC_015449.3)	LOC101267777	protein FAM133%2C
S. lycopersicum chromosome 12 (NC_015449.3)	LOC101243968	diacylglycerol kinase 1-like%2C
S. lycopersicum chromosome 12 (NC_015449.3)	LOC544156	54-kD signal recognition particle (SRP) specific protein
S. lycopersicum chromosome 12 (NC_015449.3)	LOC101250973	acetyl-CoA carboxylase 1-like
S. lycopersicum chromosome 12 (NC_015449.3)	LOC101263674	pyrophosphate-energized vacuolar membrane proton pump-like
S. lycopersicum chromosome 12 (NC_015449.3)	LOC101266100	heterogeneous nuclear ribonucleoprotein 1
S. lycopersicum chromosome 12 (NC_015449.3)	TBG1	beta-galactosidase precursor
S. lycopersicum chromosome 12 (NC_015449.3)	LOC101248085	5'-3' exoribonuclease 3-like%2C
S. lycopersicum chromosome 12 (NC_015449.3)	LOC101259420	adenosylhomocysteinase
S. lycopersicum chromosome 12 (NC_015449.3)	Pti1	Pto kinase interactor 1
S. lycopersicum chromosome 12 (NC_015449.3)	Pti1	Pto kinase interactor 1%2C
S. lycopersicum chromosome 2 (NC_015439.3)	LOC101260524	calumenin-B
S. lycopersicum chromosome 2 (NC_015439.3)	LOC101258313	katanin p80 WD40 repeat-containing subunit B1 homolog%2C
S. lycopersicum chromosome 2 (NC_015439.3)	LOC101244538	AP2-like ethylene-responsive transcription factor At2g41710
S. lycopersicum chromosome 2 (NC_015439.3)	LOC100301945	auxin response factor 8%2C
S. lycopersicum chromosome 2 (NC_015439.3)	LOC101258617	T-complex protein 1 subunit zeta 1
S. lycopersicum chromosome 2 (NC_015439.3)	LOC101246688	calcium-transporting ATPase 2%2C plasma membrane-type-like
S. lycopersicum chromosome 2 (NC_015439.3)	LOC101261290	ribosomal protein S25
S. lycopersicum chromosome 2 (NC_015439.3)	LOC101261290	ribosomal protein S25%2C
S. lycopersicum chromosome 2 (NC_015439.3)	LOC104645853	uncharacterized LOC104645853
S. lycopersicum chromosome 2 (NC_015439.3)	LOC101263666	protein MOR1%2C
S. lycopersicum chromosome 2 (NC_015439.3)	LOC101261570	lysine-specific demethylase JMJ25%2C
S. lycopersicum chromosome 2 (NC_015439.3)	LOC101260688	uncharacterized LOC101260688%2C
S. lycopersicum chromosome 2 (NC_015439.3)	LOC101256833	ATP-dependent zinc metalloprotease FTSH 12%2C chloroplastic
S. lycopersicum chromosome 2 (NC_015439.3)	LOC101243849	pyrophosphate--fructose 6-phosphate 1-phosphotransferase subunit beta-like
S. lycopersicum chromosome 2 (NC_015439.3)	LOC101250651	probable splicing factor 3A subunit 1%2C
S. lycopersicum chromosome 2 (NC_015439.3)	LOC112941003	U2 spliceosomal RNA
S. lycopersicum chromosome 2 (NC_015439.3)	LOC778257	DNA-directed RNA polymerase II subunit 1
S. lycopersicum chromosome 2 (NC_015439.3)	LOC101263071	26S proteasome non-ATPase regulatory subunit 4 homolog%2C
S. lycopersicum chromosome 2 (NC_015439.3)	LOC101267759	CRM-domain containing factor CFM2%2C chloroplastic
S. lycopersicum chromosome 2 (NC_015439.3)	LOC101266287	alpha-mannosidase 2
S. lycopersicum chromosome 2 (NC_015439.3)	LOC101263958	UDP-glucose 6-dehydrogenase 2
S. lycopersicum chromosome 2 (NC_015439.3)	LOC101262273	50S ribosomal protein L7/L12
S. lycopersicum chromosome 2 (NC_015439.3)	LOC101243842	CLK4-associating serine/arginine rich protein
S. lycopersicum chromosome 2 (NC_015439.3)	LOC101259995	uncharacterized LOC101259995%2C
S. lycopersicum chromosome 2 (NC_015439.3)	LOC101263559	actin-related protein 2
S. lycopersicum chromosome 2 (NC_015439.3)	LOC101263274	autophagy-related protein 101
S. lycopersicum chromosome 2 (NC_015439.3)	LOC101267959	3-oxoacyl-[acyl-carrier-protein] synthase I%2C chloroplastic
S. lycopersicum chromosome 2 (NC_015439.3)	LOC101245725	uncharacterized LOC101245725%2C
S. lycopersicum chromosome 2 (NC_015439.3)	LOC112940999	U2 spliceosomal RNA
S. lycopersicum chromosome 2 (NC_015439.3)	LOC101256541	small nuclear ribonucleoprotein SmD3b
S. lycopersicum chromosome 2 (NC_015439.3)	LOC101254439	serine hydroxymethyltransferase%2C mitochondrial%2C
S. lycopersicum chromosome 2 (NC_015439.3)	LOC101261474	serine/threonine-protein kinase STY13%2C
S. lycopersicum chromosome 2 (NC_015439.3)	TRNAP-CGG-5	tRNA-Pro
S. lycopersicum chromosome 2 (NC_015439.3)	LOC101255935	methyl-CpG-binding domain protein 4-like protein%2C
S. lycopersicum chromosome 2 (NC_015439.3)	LOC109119483	uncharacterized LOC109119483
S. lycopersicum chromosome 2 (NC_015439.3)	LOC101255157	ubiquitin domain-containing protein DSK2b%2C
S. lycopersicum chromosome 2 (NC_015439.3)	LOC101256641	succinate dehydrogenase [ubiquinone] flavoprotein subunit 1%2C mitochondrial
S. lycopersicum chromosome 2 (NC_015439.3)	LOC101261294	auxin transport protein BIG
S. lycopersicum chromosome 2 (NC_015439.3)	LOC101246582	glycosyltransferase family protein
S. lycopersicum chromosome 2 (NC_015439.3)	LOC101248827	CDPK-related protein kinase%2C
S. lycopersicum chromosome 2 (NC_015439.3)	LOC101247774	uncharacterized LOC101247774
S. lycopersicum chromosome 2 (NC_015439.3)	LOC101267666	heterogeneous nuclear ribonucleoprotein A0
S. lycopersicum chromosome 3 (NC_015440.3)	LOC101266391	3-isopropylmalate dehydratase large subunit%2C chloroplastic
S. lycopersicum chromosome 3 (NC_015440.3)	LOC101250369	uncharacterized LOC101250369%2C
S. lycopersicum chromosome 3 (NC_015440.3)	ARF8-1	auxin response factor 8-1
S. lycopersicum chromosome 3 (NC_015440.3)	ARF8-1	auxin response factor 8-1%2C
S. lycopersicum chromosome 3 (NC_015440.3)	LOC101247792	small nuclear ribonucleoprotein SmD3b%2C
S. lycopersicum chromosome 3 (NC_015440.3)	LOC101248750	transmembrane and coiled-coil domain-containing protein 4%2C
S. lycopersicum chromosome 3 (NC_015440.3)	LOC112941219	5.8S ribosomal RNA
S. lycopersicum chromosome 3 (NC_015440.3)	LOC112941208	5.8S ribosomal RNA
S. lycopersicum chromosome 3 (NC_015440.3)	LOC101265404	probable galacturonosyltransferase 13%2C
S. lycopersicum chromosome 3 (NC_015440.3)	LOC101245038	protein ESMERALDA 1-like%2C
S. lycopersicum chromosome 3 (NC_015440.3)	LOC101244464	ubiquitin-60S ribosomal protein L40
S. lycopersicum chromosome 3 (NC_015440.3)	LOC101251760	uncharacterized LOC101251760
S. lycopersicum chromosome 3 (NC_015440.3)	LOC101259924	dolichyl-diphosphooligosaccharide--protein glycosyltransferase subunit STT3B
S. lycopersicum chromosome 3 (NC_015440.3)	LOC101264202	ribonuclease J%2C
S. lycopersicum chromosome 3 (NC_015440.3)	LOC101260712	tubulin gamma-1 chain
S. lycopersicum chromosome 3 (NC_015440.3)	LOC101253271	60S ribosomal protein L44
S. lycopersicum chromosome 3 (NC_015440.3)	LOC112941110	uncharacterized LOC112941110
S. lycopersicum chromosome 3 (NC_015440.3)	LOC101263008	O-fucosyltransferase 34-like
S. lycopersicum chromosome 3 (NC_015440.3)	SlVP2	H+-inorganic pyrophosphatase 2
S. lycopersicum chromosome 3 (NC_015440.3)	LOC101262797	stromal processing peptidase%2C chloroplastic%2C
S. lycopersicum chromosome 3 (NC_015440.3)	LOC101257548	homeobox-leucine zipper protein ATHB-15
S. lycopersicum chromosome 3 (NC_015440.3)	LOC101246329	serine/threonine protein phosphatase 2A 55 kDa regulatory subunit B beta isoform%2C
S. lycopersicum chromosome 3 (NC_015440.3)	LOC101244750	casein kinase II subunit alpha-2
S. lycopersicum chromosome 3 (NC_015440.3)	LOC101267099	probable NADH dehydrogenase [ubiquinone] 1 alpha subcomplex subunit 12
S. lycopersicum chromosome 3 (NC_015440.3)	LOC101244477	uncharacterized ATP-dependent helicase YprA%2C
S. lycopersicum chromosome 3 (NC_015440.3)	LOC101248281	RWD domain-containing protein 1%2C
S. lycopersicum chromosome 3 (NC_015440.3)	LOC101261490	mediator of RNA polymerase II transcription subunit 36a-like
S. lycopersicum chromosome 3 (NC_015440.3)	LOC101244348	rac-like GTP-binding protein RHO1
S. lycopersicum chromosome 3 (NC_015440.3)	ACT	actin-7
S. lycopersicum chromosome 3 (NC_015440.3)	LOC101246035	alanine aminotransferase 2%2C
S. lycopersicum chromosome 4 (NC_015441.3)	LOC101246043	probable splicing factor 3A subunit 1%2C
S. lycopersicum chromosome 4 (NC_015441.3)	LOC101264814	microtubule-associated protein 70-2%2C
S. lycopersicum chromosome 4 (NC_015441.3)	LOC101259528	proteasome subunit beta type-3-A
S. lycopersicum chromosome 4 (NC_015441.3)	LOC101263507	UDP-glucuronic acid decarboxylase 6%2C
S. lycopersicum chromosome 4 (NC_015441.3)	LOC543565	14-3-3 family protein
S. lycopersicum chromosome 4 (NC_015441.3)	LOC101248472	serine/threonine-protein kinase VPS15%2C
S. lycopersicum chromosome 4 (NC_015441.3)	LOC101249451	translation factor GUF1 homolog%2C chloroplastic
S. lycopersicum chromosome 4 (NC_015441.3)	LOC101249451	translation factor GUF1 homolog%2C chloroplastic%2C
S. lycopersicum chromosome 4 (NC_015441.3)	gluII	alpha glucosidase II
S. lycopersicum chromosome 4 (NC_015441.3)	LOC101253276	regulator of nonsense transcripts UPF2%2C
S. lycopersicum chromosome 4 (NC_015441.3)	LOC101261810	F-box protein At1g78280
S. lycopersicum chromosome 4 (NC_015441.3)	TFT3	14-3-3 protein homologue
S. lycopersicum chromosome 4 (NC_015441.3)	GPI1	glucose-6-phosphate isomerase 1
S. lycopersicum chromosome 4 (NC_015441.3)	LOC101252774	AP-4 complex subunit mu
S. lycopersicum chromosome 4 (NC_015441.3)	LOC101244864	tubulin alpha chain
S. lycopersicum chromosome 4 (NC_015441.3)	dem	dem protein
S. lycopersicum chromosome 4 (NC_015441.3)	LOC101259629	26S proteasome non-ATPase regulatory subunit 14 homolog
S. lycopersicum chromosome 4 (NC_015441.3)	LOC101264622	protein S-acyltransferase 21%2C
S. lycopersicum chromosome 4 (NC_015441.3)	LOC101260126	ADP-ribosylation factor 1%2C
S. lycopersicum chromosome 4 (NC_015441.3)	LOC101256582	vacuolar protein sorting-associated protein 53 A%2C
S. lycopersicum chromosome 4 (NC_015441.3)	VDE	violaxanthin de-epoxidase
S. lycopersicum chromosome 4 (NC_015441.3)	IDI1	isopentenyl diphosphate isomerase
S. lycopersicum chromosome 4 (NC_015441.3)	LOC101262912	serine decarboxylase%2C
S. lycopersicum chromosome 4 (NC_015441.3)	LOC101265636	protein FAM91A1-like%2C
S. lycopersicum chromosome 4 (NC_015441.3)	LOC101261514	GTPase HflX
S. lycopersicum chromosome 4 (NC_015441.3)	hsc70.3	heat shock protein 70-3%2C
S. lycopersicum chromosome 4 (NC_015441.3)	hsc70.3	heat shock protein 70-3
S. lycopersicum chromosome 4 (NC_015441.3)	LOC101249170	ATP synthase subunit beta%2C mitochondrial
S. lycopersicum chromosome 4 (NC_015441.3)	LOC101254189	outer envelope pore protein 37%2C chloroplastic
S. lycopersicum chromosome 4 (NC_015441.3)	LOC101258940	NAD-dependent protein deacylase SRT2%2C
S. lycopersicum chromosome 4 (NC_015441.3)	ide	insulin degrading enzyme
S. lycopersicum chromosome 4 (NC_015441.3)	LOC101263205	putative potassium transporter 12
S. lycopersicum chromosome 4 (NC_015441.3)	LOC101248382	cellulose synthase A catalytic subunit 2 [UDP-forming]
S. lycopersicum chromosome 4 (NC_015441.3)	LOC101260724	putative leucine-rich repeat-containing protein DDB_G0290503%2C
S. lycopersicum chromosome 4 (NC_015441.3)	LOC101245941	probable E3 ubiquitin-protein ligase ARI2
S. lycopersicum chromosome 4 (NC_015441.3)	LOC112941414	U2 spliceosomal RNA
S. lycopersicum chromosome 5 (NC_015442.3)	LOC101246135	ATP-citrate synthase alpha chain protein 2
S. lycopersicum chromosome 5 (NC_015442.3)	LOC101247318	ADP-ribosylation factor 2
S. lycopersicum chromosome 5 (NC_015442.3)	LOC101244581	uncharacterized LOC101244581
S. lycopersicum chromosome 5 (NC_015442.3)	LOC101256777	uncharacterized LOC101256777
S. lycopersicum chromosome 5 (NC_015442.3)	LOC101255293	conserved oligomeric Golgi complex subunit 7
S. lycopersicum chromosome 5 (NC_015442.3)	LOC101266720	60S ribosomal protein L34
S. lycopersicum chromosome 5 (NC_015442.3)	LOC101261919	ATP synthase subunit beta%2C mitochondrial
S. lycopersicum chromosome 5 (NC_015442.3)	LOC101247914	3-isopropylmalate dehydrogenase%2C chloroplastic
S. lycopersicum chromosome 5 (NC_015442.3)	ASS	argininosuccinate synthase
S. lycopersicum chromosome 5 (NC_015442.3)	GAPC2	glyceraldehyde-3-phosphate dehydrogenase
S. lycopersicum chromosome 5 (NC_015442.3)	LOC101263315	microtubule-associated protein 70-1
S. lycopersicum chromosome 5 (NC_015442.3)	Rab1C	small GTP-binding protein
S. lycopersicum chromosome 5 (NC_015442.3)	LOC101259158	clathrin heavy chain 1
S. lycopersicum chromosome 5 (NC_015442.3)	LOC101248484	dnaJ protein homolog
S. lycopersicum chromosome 5 (NC_015442.3)	LOC101260819	basic leucine zipper and W2 domain-containing protein 2
S. lycopersicum chromosome 5 (NC_015442.3)	LOC101250118	proteasome subunit beta type-5%2C
S. lycopersicum chromosome 5 (NC_015442.3)	LOC101264824	calcium-dependent protein kinase SK5
S. lycopersicum chromosome 5 (NC_015442.3)	LOC101252391	ultraviolet-B receptor UVR8
S. lycopersicum chromosome 5 (NC_015442.3)	LOC101259750	26S proteasome non-ATPase regulatory subunit 1 homolog A%2C
S. lycopersicum chromosome 5 (NC_015442.3)	LOC101261521	60S acidic ribosomal protein P0
S. lycopersicum chromosome 6 (NC_015443.3)	LeEF-1	elongation factor 1-alpha
S. lycopersicum chromosome 6 (NC_015443.3)	LOC104644287	uncharacterized LOC104644287
S. lycopersicum chromosome 6 (NC_015443.3)	LOC101267998	uncharacterized LOC101267998
S. lycopersicum chromosome 6 (NC_015443.3)	ACI29	60S ribosomal protein L10
S. lycopersicum chromosome 6 (NC_015443.3)	LOC101261236	60S ribosomal protein L19-3
S. lycopersicum chromosome 6 (NC_015443.3)	LOC101244084	elongation factor 1-alpha
S. lycopersicum chromosome 6 (NC_015443.3)	LOC101246434	uncharacterized LOC101246434%2C
S. lycopersicum chromosome 6 (NC_015443.3)	LOC101264431	60S ribosomal protein L36-2
S. lycopersicum chromosome 6 (NC_015443.3)	LOC101250125	clathrin heavy chain 1
S. lycopersicum chromosome 6 (NC_015443.3)	LOC101267413	ISWI chromatin-remodeling complex ATPase CHR11-like
S. lycopersicum chromosome 6 (NC_015443.3)	LOC101262927	26S proteasome regulatory subunit 7 homolog A
S. lycopersicum chromosome 6 (NC_015443.3)	LOC101247034	T-complex protein 1 subunit eta
S. lycopersicum chromosome 6 (NC_015443.3)	LOC101261336	DEAD-box ATP-dependent RNA helicase 56%2C
S. lycopersicum chromosome 6 (NC_015443.3)	LOC101245555	mitogen-activated protein kinase 9%2C
S. lycopersicum chromosome 6 (NC_015443.3)	LOC101256497	uncharacterized LOC101256497
S. lycopersicum chromosome 6 (NC_015443.3)	LHA2	plasma membrane H+-ATPase
S. lycopersicum chromosome 6 (NC_015443.3)	LOC101248017	basic proline-rich protein%2C
S. lycopersicum chromosome 6 (NC_015443.3)	LOC101245851	UDP-D-apiose/UDP-D-xylose synthase 2
S. lycopersicum chromosome 6 (NC_015443.3)	LOC101266129	cell division cycle protein 48 homolog
S. lycopersicum chromosome 6 (NC_015443.3)	LOC101263523	uncharacterized LOC101263523
S. lycopersicum chromosome 6 (NC_015443.3)	LOC101253792	probable histone H2B.1
S. lycopersicum chromosome 6 (NC_015443.3)	LOC101252889	uncharacterized LOC101252889
S. lycopersicum chromosome 6 (NC_015443.3)	LOC101245368	pumilio homolog 2-like
S. lycopersicum chromosome 6 (NC_015443.3)	LOC101262728	tubulin beta chain
S. lycopersicum chromosome 6 (NC_015443.3)	LOC101255504	DExH-box ATP-dependent RNA helicase DExH12
S. lycopersicum chromosome 6 (NC_015443.3)	LOC101254604	uncharacterized LOC101254604
S. lycopersicum chromosome 6 (NC_015443.3)	LOC101247535	transcriptional corepressor LEUNIG_HOMOLOG-like
S. lycopersicum chromosome 6 (NC_015443.3)	LOC101260445	guanylate-binding protein 5-like
S. lycopersicum chromosome 6 (NC_015443.3)	LOC101264125	DExH-box ATP-dependent RNA helicase DExH11%2C
S. lycopersicum chromosome 6 (NC_015443.3)	LOC101254496	putative ABC1 protein At2g40090
S. lycopersicum chromosome 6 (NC_015443.3)	LOC101245551	importin subunit beta-1-like
S. lycopersicum chromosome 6 (NC_015443.3)	LOC112941765	U2 spliceosomal RNA
S. lycopersicum chromosome 6 (NC_015443.3)	LOC101244963	eukaryotic peptide chain release factor GTP-binding subunit ERF3A%2C
S. lycopersicum chromosome 6 (NC_015443.3)	LOC778225	isochorismate synthase%2C
S. lycopersicum chromosome 6 (NC_015443.3)	LOC778225	isochorismate synthase
S. lycopersicum chromosome 6 (NC_015443.3)	LOC101262318	60S ribosomal protein L12
S. lycopersicum chromosome 6 (NC_015443.3)	hsc70	heat shock protein cognate 70
S. lycopersicum chromosome 6 (NC_015443.3)	LOC101257778	probable NAD(P)H dehydrogenase (quinone) FQR1-like 3%2C
S. lycopersicum chromosome 6 (NC_015443.3)	LOC101249736	golgin candidate 5%2C
S. lycopersicum chromosome 6 (NC_015443.3)	LOC101268694	V-type proton ATPase subunit c''1
S. lycopersicum chromosome 6 (NC_015443.3)	LOC101247435	uncharacterized protein RAB5IF homolog
S. lycopersicum chromosome 6 (NC_015443.3)	LOC101260243	auxilin-related protein 2-like
S. lycopersicum chromosome 6 (NC_015443.3)	LOC101257576	fimbrin-2
S. lycopersicum chromosome 7 (NC_015444.3)	LOC101256892	60S ribosomal protein L39-3
S. lycopersicum chromosome 7 (NC_015444.3)	LOC101250421	RNase L inhibitor protein 2%2C
S. lycopersicum chromosome 7 (NC_015444.3)	LOC101263723	methionine--tRNA ligase%2C cytoplasmic
S. lycopersicum chromosome 7 (NC_015444.3)	LOC101255810	protein CTR9 homolog
S. lycopersicum chromosome 7 (NC_015444.3)	LOC101261134	ketol-acid reductoisomerase%2C chloroplastic
S. lycopersicum chromosome 7 (NC_015444.3)	LOC101266739	ATP-dependent zinc metalloprotease FTSH 2%2C chloroplastic%2C
S. lycopersicum chromosome 7 (NC_015444.3)	LOC101254504	translation initiation factor IF-2%2C chloroplastic
S. lycopersicum chromosome 7 (NC_015444.3)	LOC101252198	ras-related protein RABB1c
S. lycopersicum chromosome 7 (NC_015444.3)	LOC101247235	protein MEI2-like 2
S. lycopersicum chromosome 7 (NC_015444.3)	LOC101258282	polyubiquitin
S. lycopersicum chromosome 7 (NC_015444.3)	LOC101254921	tryptophan synthase beta chain 1-like
S. lycopersicum chromosome 7 (NC_015444.3)	LOC101250426	polyadenylate-binding protein RBP45
S. lycopersicum chromosome 7 (NC_015444.3)	LOC101248594	uncharacterized LOC101248594
S. lycopersicum chromosome 7 (NC_015444.3)	HSC80	heat shock cognate protein 80
S. lycopersicum chromosome 7 (NC_015444.3)	SlWRKY2	WRKY transcription factor 2%2C
S. lycopersicum chromosome 7 (NC_015444.3)	LOC101266344	ADP-ribosylation factor 1
S. lycopersicum chromosome 7 (NC_015444.3)	LOC101264027	coatomer subunit alpha-1-like
S. lycopersicum chromosome 7 (NC_015444.3)	NIM1	non-inducible immunity 1%2C
S. lycopersicum chromosome 7 (NC_015444.3)	NIM1	non-inducible immunity 1
S. lycopersicum chromosome 7 (NC_015444.3)	LOC101259860	myosin-17-like
S. lycopersicum chromosome 7 (NC_015444.3)	LOC101250424	ATP-dependent DNA helicase Q-like 3%2C
S. lycopersicum chromosome 7 (NC_015444.3)	PP5	serine/threonine-protein phosphatase 5%2C
S. lycopersicum chromosome 7 (NC_015444.3)	LOC100134910	trehalose-phosphate synthase 1%2C
S. lycopersicum chromosome 7 (NC_015444.3)	LOC100134910	trehalose-phosphate synthase 1
S. lycopersicum chromosome 7 (NC_015444.3)	LOC101259647	suppressor of mec-8 and unc-52 protein homolog 2
S. lycopersicum chromosome 7 (NC_015444.3)	LOC101258674	phospholipid:diacylglycerol acyltransferase 1-like
S. lycopersicum chromosome 7 (NC_015444.3)	LOC101268775	60S ribosomal protein L11-1
S. lycopersicum chromosome 7 (NC_015444.3)	LOC101252794	DNA polymerase I B%2C chloroplastic/mitochondrial%2C
S. lycopersicum chromosome 7 (NC_015444.3)	LOC101250908	putative DUF21 domain-containing protein At3g13070%2C chloroplastic%2C
S. lycopersicum chromosome 8 (NC_015445.3)	LOC101254013	tubulin alpha-3 chain
S. lycopersicum chromosome 8 (NC_015445.3)	LOC101258879	regulator of nonsense transcripts 1 homolog%2C
S. lycopersicum chromosome 8 (NC_015445.3)	LOC101256200	calcium-dependent protein kinase 1
S. lycopersicum chromosome 8 (NC_015445.3)	IPMS2	isopropylmalate synthase
S. lycopersicum chromosome 8 (NC_015445.3)	LOC101264039	3-oxoacyl-[acyl-carrier-protein] synthase I%2C chloroplastic
S. lycopersicum chromosome 8 (NC_015445.3)	LOC101264235	dnaJ homolog subfamily C GRV2%2C
S. lycopersicum chromosome 8 (NC_015445.3)	LOC101264448	hydroxyproline O-galactosyltransferase HPGT3%2C
S. lycopersicum chromosome 8 (NC_015445.3)	LOC101244892	40S ribosomal protein S3-3-like
S. lycopersicum chromosome 8 (NC_015445.3)	LOC104648840	uncharacterized LOC104648840
S. lycopersicum chromosome 8 (NC_015445.3)	LOC101256793	N6-adenosine-methyltransferase MT-A70-like
S. lycopersicum chromosome 8 (NC_015445.3)	LOC101252014	conserved oligomeric Golgi complex subunit 6
S. lycopersicum chromosome 8 (NC_015445.3)	LOC101258089	dynamin-related protein 1E
S. lycopersicum chromosome 8 (NC_015445.3)	LOC101253514	ubiquitin-conjugating enzyme E2 5
S. lycopersicum chromosome 8 (NC_015445.3)	LOC101251406	general transcription and DNA repair factor IIH helicase subunit XPB1
S. lycopersicum chromosome 8 (NC_015445.3)	LOC101264240	ubiquitin-ribosomal fusion protein
S. lycopersicum chromosome 8 (NC_015445.3)	LOC101246271	tryptophan--tRNA ligase%2C cytoplasmic
S. lycopersicum chromosome 8 (NC_015445.3)	DAD1	dad-1 protein
S. lycopersicum chromosome 8 (NC_015445.3)	LOC112942107	U2 spliceosomal RNA
S. lycopersicum chromosome 8 (NC_015445.3)	LOC101247146	mitochondrial pyruvate carrier 1%2C
S. lycopersicum chromosome 8 (NC_015445.3)	MPK2	mitogen-activated protein kinase 2
S. lycopersicum chromosome 8 (NC_015445.3)	LOC101261642	aspartate aminotransferase%2C chloroplastic%2C
S. lycopersicum chromosome 8 (NC_015445.3)	LOC101251706	NADH dehydrogenase [ubiquinone] 1 beta subcomplex subunit 8%2C mitochondrial
S. lycopersicum chromosome 8 (NC_015445.3)	BiP/grp78	glucose-regulated protein 78
S. lycopersicum chromosome 9 (NC_015446.3)	LOC101243737	phosphatidate phosphatase PAH1-like%2C
S. lycopersicum chromosome 9 (NC_015446.3)	PGH1	enolase
S. lycopersicum chromosome 9 (NC_015446.3)	LOC101262246	uncharacterized LOC101262246%2C
S. lycopersicum chromosome 9 (NC_015446.3)	LOC101251215	signal recognition particle 54 kDa protein%2C chloroplastic
S. lycopersicum chromosome 9 (NC_015446.3)	LOC101247151	heat shock cognate 70 kDa protein 2-like
S. lycopersicum chromosome 9 (NC_015446.3)	LOC101249951	oligoribonuclease%2C
S. lycopersicum chromosome 9 (NC_015446.3)	LOC101259877	vesicle-associated membrane protein
S. lycopersicum chromosome 9 (NC_015446.3)	LOC101267840	myosin-6-like
S. lycopersicum chromosome 9 (NC_015446.3)	LOC101246377	small nuclear ribonucleoprotein Sm D2
S. lycopersicum chromosome 9 (NC_015446.3)	LOC101265769	60S ribosomal protein L19-3
S. lycopersicum chromosome 9 (NC_015446.3)	LOC101254034	serine/threonine-protein kinase tricorner%2C
S. lycopersicum chromosome 9 (NC_015446.3)	SAHH	S-adenosyl-l-homocysteine hydrolase
S. lycopersicum chromosome 9 (NC_015446.3)	LOC101264663	double-strand break repair protein MRE11%2C
S. lycopersicum chromosome 9 (NC_015446.3)	LOC112942231	uncharacterized protein DDB_G0271670-like
S. lycopersicum chromosome 9 (NC_015446.3)	LOC101259578	nucleolar GTP-binding protein 1%2C
S. lycopersicum chromosome 9 (NC_015446.3)	LOC101247369	UDP-glucuronate 4-epimerase 6
S. lycopersicum chromosome 9 (NC_015446.3)	LOC101248035	ATP-dependent zinc metalloprotease FTSH 8%2C mitochondrial
S. lycopersicum chromosome 9 (NC_015446.3)	LOC100301935	glutathione reductase%2C
S. lycopersicum chromosome 9 (NC_015446.3)	LOC101268614	kinesin-like protein KIN-12B
S. lycopersicum mitochondrion (NC_035963.1)	CQW56_mgr05	26S ribosomal RNA
S. lycopersicum mitochondrion (NC_035963.1)	CQW56_mgt16	tRNA-Ser
S. lycopersicum mitochondrion (NC_035963.1)	CQW56_mgt17	tRNA-Phe
S. lycopersicum mitochondrion (NC_035963.1)	CQW56_mgr03	18S ribosomal RNA
S. lycopersicum mitochondrion (NC_035963.1)	CQW56_mgr02	18S ribosomal RNA
S. lycopersicum mitochondrion (NC_035963.1)	CQW56_mgt14	tRNA-Tyr
S. lycopersicum mitochondrion (NC_035963.1)	CQW56_mgp40	NADH dehydrogenase subunit 3
S. lycopersicum mitochondrion (NC_035963.1)	CQW56_mgp39	ribosomal protein S12
S. lycopersicum mitochondrion (NC_035963.1)	CQW56_mgp38	ribosomal protein L5
S. lycopersicum mitochondrion (NC_035963.1)	CQW56_mgp36	ATP synthase subunit 4
S. lycopersicum mitochondrion (NC_035963.1)	CQW56_mgp34	ribosomal protein S1
S. lycopersicum mitochondrion (NC_035963.1)	CQW56_mgp33	ATP synthase subunit 8
S. lycopersicum mitochondrion (NC_035963.1)	CQW56_mgp32	cytochrome c oxidase subunit 3
S. lycopersicum mitochondrion (NC_035963.1)	CQW56_mgp30	apocytochrome b
S. lycopersicum mitochondrion (NC_035963.1)	CQW56_mgp24	SecY-independent transporter protein
S. lycopersicum mitochondrion (NC_035963.1)	CQW56_mgp23	ATP synthase subunit 1
S. lycopersicum mitochondrion (NC_035963.1)	CQW56_mgp13	NADH dehydrogenase subunit 4
S. lycopersicum mitochondrion (NC_035963.1)	CQW56_mgp11	cytochrome c oxidase subunit 1
S. lycopersicum mitochondrion (NC_035963.1)	CQW56_mgp10	cytochrome c maturation protein CcmFN
S. lycopersicum mitochondrion (NC_035963.1)	CQW56_mgp09	NADH dehydrogenase subunit 7
S. lycopersicum mitochondrion (NC_035963.1)	CQW56_mgp08	ribosomal protein S13
S. lycopersicum mitochondrion (NC_035963.1)	CQW56_mgp35	NADH dehydrogenase subunit 4L
S. lycopersicum mitochondrion (NC_035963.1)	CQW56_mgp16	maturase R
S. lycopersicum unplaced genomic scaffold (NW_020442489.1)	LOC101245746	uncharacterized LOC101245746true
S. lycopersicum unplaced genomic scaffold (NW_020442490.1)	TAL	transaldolase
S. lycopersicum unplaced genomic scaffold (NW_020442490.1)	LOC104645248	uncharacterized LOC104645248
S. lycopersicum unplaced genomic scaffold (NW_020442490.1)	LOC101249808	peptidyl-prolyl cis-trans isomerase FKBP19%2C chloroplastic%2C
S. lycopersicum unplaced genomic scaffold (NW_020442524.1)	LOC101245341	L-arabinokinase-like%2C
S. lycopersicum unplaced genomic scaffold (NW_020442529.1)	LOC101246232	uncharacterized LOC101246232
S. lycopersicum unplaced genomic scaffold (NW_020442534.1)	LOC112940610	NADH-ubiquinone oxidoreductase chain 5-like
S. lycopersicum unplaced genomic scaffold (NW_020443272.1)	LOC101254183	uncharacterized LOC101254183_493
S. lycopersicum unplaced genomic scaffold (NW_020443395.1)	LOC104645327	uncharacterized LOC104645327_2824
S. lycopersicum unplaced genomic scaffold (NW_020444325.1)	ARF6	auxin response factor 6_107
