## Supplementary material for "Refining dual RNA-seq mapping: sequential and combined approaches in host-parasite plant dynamics": S12 Table

Species	Order	Classification	NCBI Protein accession number
Allium cepa	Asparagales	Crop	YP_009057159.1
Allium sativum	Asparagales	Crop	YP_009317125.1
Asparagus officinalis	Asparagales	Crop	YP_009370029.1
Capsicum annuum	Solanales	Crop	YP_006666038.1
Carthamus tinctorius	Asterales	Crop	YP_009271914.1
Cucumis melo	Cucurbitales	Crop	YP_010167036.1
Cucumis sativus	Cucurbitales	Crop	YP_247607.1
Daucus carota	Apiales	Crop	YP_740125.1
Ipomoea batatas	Solanales	Crop	YP_009128399.1
Solanum lycopersicum	Solanales	Crop	YP_008563096.1
Solanum melongena	Solanales	Crop	YP_009254086.1
Solanum tuberosum	Solanales	Crop	YP_635647.1
Arabidopsis thaliana	Brassicales	ModelOrganism	NP_051067.1
Campsis radicans	Scrophulariales	Ornamental	YP_010743242.1
Catharanthus roseus	Gentianales	Ornamental	YP_008081273.1
Chrysanthemum indicum	Asterales	Ornamental	YP_007474737.1
Foeniculum vulgare	Apiales	Ornamental	YP_009235887.
Geranium Maderense	Geraniales	Ornamental	YP_009250234.1
Hedera helix	Apiales	Ornamental	YP_010633192.1
Impatiens davidii	Ericales	Ornamental	YP_010209555.1
Mentha longifolia	Lamiales	Ornamental	YP_009327395.1
Plectranthus Scutellarioides	Lamiales	Ornamental	YP_010174095.1
Cuscuta australis	Solanales	Parasite	YP_009727865.1
Cuscuta campestris	Solanales	Parasite	YP_009996226.1
Cuscuta europaea	Solanales	Parasite	YP_010621274.1
Cuscuta japonica	Solanales	Parasite	YP_010273552.1
Cuscuta pentagona	Solanales	Parasite	YP_009532296.1
Cuscuta reflexa	Solanales	Parasite	YP_001430120.1
Amaranthus blitoides	Caryophyllales	Weeds	YP_010464873.1
Chenopodium album	Caryophyllales	Weeds	YP_009380220.1
Convolvulus arvensis	Convolvulus	Weeds	YP_010042688.1
Fallopia convolvulus	Caryophyllales	Weeds	YP_010941064.1
Portulaca oleracea	Caryophyllales	Weeds	YP_009441448.1
Solanum nigrum	Solanales	Weeds	YP_009171876.1
